# Body mass variations relate to fractionated functional brain hierarchies

**DOI:** 10.1101/2020.08.07.241794

**Authors:** Bo-yong Park, Hyunjin Park, Filip Morys, Mansu Kim, Kyoungseob Byeon, Hyebin Lee, Se-Hong Kim, Sofie Valk, Alain Dagher, Boris C. Bernhardt

**Affiliations:** McConnell Brain Imaging Centre, Montreal Neurological Institute and Hospital, McGill University, Montreal, QC, Canada; School of Electronic and Electrical Engineering, Sungkyunkwan University, Suwon, South Korea; Center for Neuroscience Imaging Research, Institute for Basic Science, Suwon, South Korea; Department of Biostatistics, Epidemiology, and Informatics, University of Pennsylvania, Philadelphia, United States of America; Department of Electrical and Computer Engineering, Sungkyunkwan University, Suwon, South Korea; Department of Family Medicine, St. Vincent’s Hospital, Catholic University College of Medicine, Suwon, South Korea; Otto Hahn Research Group for Cognitive Neurogenetics, Max Planck Institute for Cognitive and Brain Sciences, Leipzig, Germany

**Keywords:** body mass index, functional connectome, manifold, transcriptomic analysis

## Abstract

Variations in body mass index (BMI) have been suggested to relate to atypical brain organization, yet connectome-level substrates of BMI and their neurobiological underpinnings remain unclear. Studying 325 healthy young adults, we examined association between functional connectome organization and BMI variations. We capitalized on connectome manifold learning techniques, which represent macroscale functional connectivity patterns along continuous hierarchical axes that dissociate low level and higher order brain systems. We observed an increased differentiation between unimodal and heteromodal association networks in individuals with higher BMI, indicative of an increasingly segregated modular architecture and a disruption in the hierarchical integration of different brain system. Transcriptomic decoding and subsequent gene enrichment analyses identified genes previously implicated in genome-wide associations to BMI and specific cortical, striatal, and cerebellar cell types. These findings provide novel insights for functional connectome substrates of BMI variations in healthy young adults and point to potential molecular associations.
