## Supplementary material for "Body mass variations relate to fractionated functional brain hierarchies": Data S1

### Sheet: Sheet1
Symbol	Name	t	p-FDR
RASD2	RASD family, member 2	36.17	0.006319
FOXP2	forkhead box P2	30.42	0.007483
CBLN4	cerebellin 4 precursor	19.99	0.013385
ELL2	elongation factor, RNA polymerase II, 2	20.48	0.013385
NIPAL2	NIPA-like domain containing 2	20.87	0.013385
STX19	syntaxin 19	22.54	0.013385
TNNC2	troponin C type 2 (fast)	20.22	0.013385
LZTFL1	leucine zipper transcription factor-like 1	19.22	0.014609
COL5A1	collagen, type V, alpha 1	18.13	0.0149
RORB	RAR-related orphan receptor B	17.64	0.0149
SLC39A10	solute carrier family 39 (zinc transporter), member 10	18.51	0.0149
STAMBPL1	STAM binding protein-like 1	18.08	0.0149
VIPR2	vasoactive intestinal peptide receptor 2	17.83	0.0149
FES	feline sarcoma oncogene	15.99	0.019075
PRSS16	protease, serine, 16 (thymus)	16.23	0.019075
GNG4	guanine nucleotide binding protein (G protein), gamma 4	-15.21	0.020157
NGB	neuroglobin	14.76	0.020634
SHROOM3	shroom family member 3	14.83	0.020634
LANCL3	LanC lantibiotic synthetase component C-like 3 (bacterial)	14.62	0.020822
CDKL1	cyclin-dependent kinase-like 1 (CDC2-related kinase)	14.03	0.022332
TNFSF13B	tumor necrosis factor (ligand) superfamily, member 13b	14.01	0.022332
MKX	mohawk homeobox	13.04	0.0281
EPHB6	EPH receptor B6	12.62	0.029945
FAM162B	family with sequence similarity 162, member B	12.36	0.029945
KCNH5	potassium voltage-gated channel, subfamily H (eag-related), member 5	12.28	0.029945
KCNS2	potassium voltage-gated channel, delayed-rectifier, subfamily S, member 2	12.46	0.029945
KCTD12	potassium channel tetramerisation domain containing 12	-12.36	0.029945
SDR16C5	short chain dehydrogenase/reductase family 16C, member 5	12.64	0.029945
SHD	Src homology 2 domain containing transforming protein D	12.62	0.029945
CCNO	cyclin O	11.91	0.030622
CPNE9	copine family member IX	11.76	0.030622
EXTL2	exostoses (multiple)-like 2	11.77	0.030622
GALR1	galanin receptor 1	11.78	0.030622
KCTD8	potassium channel tetramerisation domain containing 8	11.85	0.030622
MGAT5B	mannosyl (alpha-1,6-)-glycoprotein beta-1,6-N-acetyl-glucosaminyltransferase, isozyme B	11.81	0.030622
RARB	retinoic acid receptor, beta	11.88	0.030622
PRPS2	phosphoribosyl pyrophosphate synthetase 2	11.68	0.031155
ANKRD24	ankyrin repeat domain 24	11.48	0.032658
TRIM54	tripartite motif containing 54	11.49	0.032658
CTNNAL1	catenin (cadherin-associated protein), alpha-like 1	11.06	0.033116
DMKN	dermokine	10.84	0.033116
FBN1	fibrillin 1	11.27	0.033116
KCNJ3	potassium inwardly-rectifying channel, subfamily J, member 3	11.09	0.033116
KLF9	Kruppel-like factor 9	11.21	0.033116
NOS2	nitric oxide synthase 2, inducible	11.11	0.033116
PEG10	paternally expressed 10	-11.07	0.033116
WFDC2	WAP four-disulfide core domain 2	11.4	0.033116
FAM20A	family with sequence similarity 20, member A	10.75	0.033183
PAH	phenylalanine hydroxylase	10.71	0.033183
RGS6	regulator of G-protein signaling 6	10.71	0.033183
HTR1F	5-hydroxytryptamine (serotonin) receptor 1F, G protein-coupled	10.61	0.033772
SLITRK4	SLIT and NTRK-like family, member 4	10.29	0.037801
HRH2	histamine receptor H2	10.13	0.038766
SGTB	small glutamine-rich tetratricopeptide repeat (TPR)-containing, beta	10.09	0.038766
CIT	citron (rho-interacting, serine/threonine kinase 21)	9.97	0.039134
GPD2	glycerol-3-phosphate dehydrogenase 2 (mitochondrial)	-9.89	0.039669
TDRD1	tudor domain containing 1	9.86	0.039669
SNAP25	synaptosomal-associated protein, 25kDa	9.8	0.039951
EHD2	EH-domain containing 2	9.77	0.040002
GABRG2	gamma-aminobutyric acid (GABA) A receptor, gamma 2	9.69	0.040165
PHLDA2	pleckstrin homology-like domain, family A, member 2	9.7	0.040165
PPL	periplakin	9.72	0.040165
CUX2	cut-like homeobox 2	9.51	0.041931
KLHL13	kelch-like 13 (Drosophila)	-9.51	0.041931
SCN7A	sodium channel, voltage-gated, type VII, alpha subunit	-9.52	0.041931
KCNH7	potassium voltage-gated channel, subfamily H (eag-related), member 7	9.45	0.042321
SYTL2	synaptotagmin-like 2	9.46	0.042321
EFNA5	ephrin-A5	9.39	0.043342
CRYBB1	crystallin, beta B1	9.33	0.043856
NUAK1	NUAK family, SNF1-like kinase, 1	9.34	0.043856
HECW1	HECT, C2 and WW domain containing E3 ubiquitin protein ligase 1	9.24	0.045065
IPCEF1	interaction protein for cytohesin exchange factors 1	9.22	0.045065
OPN3	opsin 3	9.2	0.045287
BMPER	BMP binding endothelial regulator	9.1	0.045339
KCNS1	potassium voltage-gated channel, delayed-rectifier, subfamily S, member 1	9.13	0.045339
SMPX	small muscle protein, X-linked	9.11	0.045339
STAT4	signal transducer and activator of transcription 4	9.09	0.045339
TMEM38A	transmembrane protein 38A	9.05	0.045339
UNC5D	unc-5 homolog D (C. elegans)	9.06	0.045339
ITPR1	inositol 1,4,5-trisphosphate receptor, type 1	8.93	0.045753
POU6F2	POU class 6 homeobox 2	8.92	0.045753
PTPN3	protein tyrosine phosphatase, non-receptor type 3	9	0.045753
RIMS3	regulating synaptic membrane exocytosis 3	8.98	0.045753
RND1	Rho family GTPase 1	8.92	0.045753
RPP25	ribonuclease P/MRP 25kDa subunit	9	0.045753
TEAD1	TEA domain family member 1 (SV40 transcriptional enhancer factor)	-8.89	0.045798
ADRA2A	adrenoceptor alpha 2A	8.86	0.045822
FLRT3	fibronectin leucine rich transmembrane protein 3	8.8	0.045898
NEGR1	neuronal growth regulator 1	8.83	0.045898
RHEBL1	Ras homolog enriched in brain like 1	8.76	0.046122
CHST11	carbohydrate (chondroitin 4) sulfotransferase 11	-8.69	0.04622
DKK1	dickkopf 1 homolog (Xenopus laevis)	8.64	0.04622
ELAVL4	ELAV (embryonic lethal, abnormal vision, Drosophila)-like 4 (Hu antigen D)	8.59	0.04622
EPHX4	epoxide hydrolase 4	8.65	0.04622
FBLN7	fibulin 7	8.62	0.04622
TPK1	thiamin pyrophosphokinase 1	8.67	0.04622
TYRP1	tyrosinase-related protein 1	8.6	0.04622
HIVEP2	human immunodeficiency virus type I enhancer binding protein 2	8.54	0.046428
SLIT3	slit homolog 3 (Drosophila)	-8.56	0.046428
MAFB	v-maf musculoaponeurotic fibrosarcoma oncogene homolog B (avian)	8.49	0.046841
VWC2L	von Willebrand factor C domain containing protein 2-like	8.48	0.046841
CHRNA2	cholinergic receptor, nicotinic, alpha 2 (neuronal)	8.42	0.047261
TNNT2	troponin T type 2 (cardiac)	8.39	0.047261
TSHZ3	teashirt zinc finger homeobox 3	8.44	0.047261
GABRA1	gamma-aminobutyric acid (GABA) A receptor, alpha 1	8.35	0.047979
SRPK1	SRSF protein kinase 1	8.33	0.047979
ZBTB16	zinc finger and BTB domain containing 16	8.33	0.047979
VSTM2A	V-set and transmembrane domain containing 2A	8.28	0.048162
LINGO2	leucine rich repeat and Ig domain containing 2	8.2	0.049664
EPHA3	EPH receptor A3	8.18	0.049828
ME2	malic enzyme 2, NAD(+)-dependent, mitochondrial	-8.16	0.049863
